# Untangling the ecological signal in the dental morphology in the bat superfamily Noctilionoidea

**DOI:** 10.1101/2021.07.21.453269

**Authors:** Camilo López-Aguirre, Suzanne J Hand, Nancy B Simmons, Mary T Silcox

## Abstract

Diet has been linked to the diversification of the bat superfamily Noctilionoidea, a group that underwent an impressive ecological adaptive radiation within Mammalia. For decades, studies have explored morphological adaptations and diversity of noctilionoid bats to reveal traits associated with their ecological diversity. Surprisingly, despite such interest and recent application of novel techniques, ecomorphological studies have failed to fully resolve the link between diet and a critical component of the feeding apparatus: dental morphology. Using multivariate dental topographic analysis and phylogenetic comparative methods, we examined the phylogenetic, biological and ecological signal in the dental morphology of noctilionoid bats. Analysing the lower first molars of 110 species, we explored relationships between diet and dental morphology, accounting for three different dimensions of diet (guild, composition and breadth). Phylogenetic and size-dependent structuring of the dental topography data shows it does not correlate only to diet, highlighting the need to account for multiple sources of variation. Frugivorous noctilionoids have sharper molars than other previously reported frugivorous mammals. Nectarivorous noctilionoids showed reduced lower molar crown height and steepness, whereas animalivorous species had larger molars. Dietary composition suggested that the intensity of exploitation of a resource is also linked to different dimensions of dental morphology. Increasing carnivory positively correlated with MA, explaining the highest proportion of its variation, and increasing frugivory explained the highest proportion of variation in all other variables. Dietary breadth showed generalist species have sharper, more topographically-complex molars, whereas specialist herbivores and specialist animalivores fell at opposite ends in the range of tooth steepness and crown height. Together, the results suggest that adaptations affecting different attributes of dental morphology likely facilitated the dietary diversity and specialisation found in Noctilionoidea.
