## Supplementary Table 1 for "Untangling the ecological signal in the dental morphology in the bat superfamily Noctilionoidea"

Identifier	Family	Genus	Species	Source	Arthropods	Blood	Terrestrial.vertebrates	Fish	Leaves.and.flower.pieces	Pollen.and.nectar	Fruit	Seed	DietSource
ummz53108	Phyllostomidae	Ametrida	Ametrida centurio	Shi and Rabosky 2018	1	1	1	1	1	1	4	1	Rojas et al. 2011, 2012, 2018
ummz108647	Phyllostomidae	Anoura	Anoura geoffroyi	López-Aguirre et al. 2021	3	1	1	1	1	3	3	1	Rojas et al. 2011, 2012, 2018
amnh261230	Phyllostomidae	Anoura	Anoura latidens	Shi and Rabosky 2018	2	1	1	1	1	3	3	1	Rojas et al. 2011, 2012, 2018
amnh213954	Phyllostomidae	Ardops	Ardops nichollsi	Shi and Rabosky 2018	1	1	1	1	1	1	4	1	Rojas et al. 2011, 2012, 2018
amnh265255	Phyllostomidae	Ariteus	Ariteus flavescens	Shi and Rabosky 2018	1	1	1	1	1	1	4	1	Rojas et al. 2011, 2012, 2018
ummz160648	Phyllostomidae	Artibeus	Artibeus anderseni	Shi and Rabosky 2018	2	1	1	1	1	2	3	1	Rojas et al. 2011, 2012, 2018
ummz110526	Phyllostomidae	Artibeus	Artibeus aztecus aztecus	Shi and Rabosky 2018	2	1	1	1	1	2	3	1	Rojas et al. 2011, 2012, 2018
amnh267476	Phyllostomidae	Artibeus	Artibeus concolor	Shi and Rabosky 2018	2	1	1	1	2	2	3	1	Rojas et al. 2011, 2012, 2018
ummz125943	Phyllostomidae	Artibeus	Artibeus fimbriatus	Shi and Rabosky 2018	1	1	1	1	1	1	4	1	Rojas et al. 2011, 2012, 2018
amnh62939	Phyllostomidae	Artibeus	Artibeus fraterculus	Shi and Rabosky 2018	2	1	1	1	1	1	3	1	Rojas et al. 2011, 2012, 2018
ummz156077	Phyllostomidae	Artibeus	Artibeus jamaicensis	Shi and Rabosky 2018	2	1	1	1	2	2	3	1	Rojas et al. 2011, 2012, 2018
ummz169102	Phyllostomidae	Artibeus	Artibeus lituratus	Shi and Rabosky 2018	2	1	1	1	2	2	3	1	Rojas et al. 2011, 2012, 2018
amnh268966	Phyllostomidae	Artibeus	Artibeus obscurus	López-Aguirre et al. 2021	2	1	1	1	1	2	3	1	Rojas et al. 2011, 2012, 2018
ummz65093	Phyllostomidae	Artibeus	Artibeus phaeotis palatinus	Shi and Rabosky 2018	2	1	1	1	1	2	3	1	Rojas et al. 2011, 2012, 2018
ummz108586	Phyllostomidae	Artibeus	Artibeus toltecus	Shi and Rabosky 2018	1	1	1	1	1	1	4	1	Rojas et al. 2011, 2012, 2018
ummz68201	Phyllostomidae	Brachyphylla	Brachyphylla cavernarum intermedia	Shi and Rabosky 2018	2	1	1	1	1	3	3	1	Rojas et al. 2011, 2012, 2018
amnh175982	Phyllostomidae	Brachyphylla	Brachyphylla nana	Shi and Rabosky 2018	2	1	1	1	1	3	2	1	Rojas et al. 2011, 2012, 2018
ummz126717	Phyllostomidae	Carollia	Carollia brevicauda	López-Aguirre et al. 2021	2	1	1	1	1	3	3	1	Rojas et al. 2011, 2012, 2018
ummz164872	Phyllostomidae	Carollia	Carollia castanea	Shi and Rabosky 2018	2	1	1	1	1	2	3	1	Rojas et al. 2011, 2012, 2018
ummz126791	Phyllostomidae	Carollia	Carollia perspicillata perspicillata	Shi and Rabosky 2018	2	1	1	1	1	2	3	1	Rojas et al. 2011, 2012, 2018
	Phyllostomidae	Centurio	Centurio senex	AMNH	1	1	1	1	1	1	4	1	Rojas et al. 2011, 2012, 2018
ummz165308	Phyllostomidae	Chiroderma	Chiroderma salvini salvini	Shi and Rabosky 2018	2	1	1	1	1	2	3	1	Rojas et al. 2011, 2012, 2018
ummz158061	Phyllostomidae	Chiroderma	Chiroderma trinitatum trinitatum	Shi and Rabosky 2018	2	1	1	1	1	2	3	1	Rojas et al. 2011, 2012, 2018
ummz168882	Phyllostomidae	Chiroderma	Chiroderma villosum	Shi and Rabosky 2018	1	1	1	1	1	2	2	3	Rojas et al. 2011, 2012, 2018
ummz83316	Phyllostomidae	Choeroniscus	Choeroniscus godmani	Shi and Rabosky 2018	2	1	1	1	1	3	2	1	Rojas et al. 2011, 2012, 2018
ummz77764	Phyllostomidae	Choeronycteris	Choeronycteris mexicana	Shi and Rabosky 2018	2	1	1	1	1	3	2	1	Rojas et al. 2011, 2012, 2018
ummz125902	Phyllostomidae	Chrotopterus	Chrotopterus auritus australis	López-Aguirre et al. 2021	2	1	3	1	1	1	3	1	Gual-Suárez & Medellín 2021
ummz126742	Phyllostomidae	Dermanura	Dermanura glaucus	Shi and Rabosky 2018	2	1	1	1	1	2	3	1	Rojas et al. 2011, 2012, 2018
ummz99345	Phyllostomidae	Desmodus	Desmodus rotundus murinus	López-Aguirre et al. 2021	1	4	1	1	1	1	1	1	Rojas et al. 2011, 2012, 2018
ummz116246	Phyllostomidae	Desmodus	Desmodus rotundus murinus	Shi and Rabosky 2018	1	4	1	1	1	1	1	1	Rojas et al. 2011, 2012, 2018
ummz116253	Phyllostomidae	Desmodus	Desmodus rotundus murinus	Shi and Rabosky 2018	1	4	1	1	1	1	1	1	Rojas et al. 2011, 2012, 2018
ummz116255	Phyllostomidae	Desmodus	Desmodus rotundus murinus	Shi and Rabosky 2018	1	4	1	1	1	1	1	1	Rojas et al. 2011, 2012, 2018
ummz116266	Phyllostomidae	Desmodus	Desmodus rotundus murinus	Shi and Rabosky 2018	1	4	1	1	1	1	1	1	Rojas et al. 2011, 2012, 2018
amnh257104	Phyllostomidae	Diaemus	Diaemus youngi	López-Aguirre et al. 2021	1	4	1	1	1	1	1	1	Rojas et al. 2011, 2012, 2018
ummz99089	Phyllostomidae	Diphylla	Diphylla ecaudata centralis	López-Aguirre et al. 2021	1	4	1	1	1	1	1	1	Rojas et al. 2011, 2012, 2018
ummz68205	Phyllostomidae	Erophylla	Erophylla bombifrons	Shi and Rabosky 2018	2	1	1	1	1	3	3	1	Rojas et al. 2011, 2012, 2018
ummz97624	Phyllostomidae	Erophylla	Erophylla sezekorni planifrons	Shi and Rabosky 2018	3	1	1	1	1	3	3	1	Rojas et al. 2011, 2012, 2018
AMNH2444493	Furipteridae	Furipterus	Furipterus horrens	Digimorph	4	1	1	1	1	1	1	1	Rojas et al. 2011, 2012, 2018
amnh236001	Phyllostomidae	Gardnerycteris	Gardnerycteris crenulatum longifolium	López-Aguirre et al. 2021	3	1	2	1	1	1	2	1	Gual-Suárez & Medellín 2021
ummz108497	Phyllostomidae	Glossophaga	Glossophaga commissarisi	Shi and Rabosky 2018	2	1	1	1	1	3	2	1	Rojas et al. 2011, 2012, 2018
amnh136085	Phyllostomidae	Glossophaga	Glossophaga leachii	López-Aguirre et al. 2021	1	1	1	1	1	3	2	1	Rojas et al. 2011, 2012, 2018
amnh130668	Phyllostomidae	Glossophaga	Glossophaga longirostris longirostris	Shi and Rabosky 2018	2	1	1	1	1	3	3	1	Rojas et al. 2011, 2012, 2018
ummz126822	Phyllostomidae	Glossophaga	Glossophaga soricina soricina	Shi and Rabosky 2018	2	1	2	1	2	3	3	1	Rojas et al. 2011, 2012, 2018
amnh183846	Phyllostomidae	Glyphonycteris	Glyphonycteris sylvestris	Shi and Rabosky 2018	3	1	1	1	1	1	3	1	Rojas et al. 2011, 2012, 2018
ummz160708	Phyllostomidae	Hsunycteris	Hsunycteris thomasi	Shi and Rabosky 2018	2	1	1	1	1	3	2	1	Rojas et al. 2011, 2012, 2018
ummz113582	Phyllostomidae	Hylonycteris	Hylonycteris underwoodi	Shi and Rabosky 2018	2	1	1	1	1	3	2	1	Rojas et al. 2011, 2012, 2018
amnh149387	Phyllostomidae	Leptonycteris	Leptonycteris curasoae	López-Aguirre et al. 2021	2	1	1	1	1	3	3	1	Rojas et al. 2011, 2012, 2018
ummz77740	Phyllostomidae	Leptonycteris	Leptonycteris yerbabuenae	Shi and Rabosky 2018	1	1	1	1	1	3	2	1	Rojas et al. 2011, 2012, 2018
amnh95118	Phyllostomidae	Lichonycteris	Lichonycteris obscura	Shi and Rabosky 2018	2	1	1	1	1	3	2	1	Rojas et al. 2011, 2012, 2018
ummz160712	Phyllostomidae	Lionycteris	Lionycteris spurrelli	Shi and Rabosky 2018	2	1	1	1	1	3	2	1	Rojas et al. 2011, 2012, 2018
amnh230214	Phyllostomidae	Lonchophylla	Lonchophylla handleyi	Shi and Rabosky 2018	2	1	1	1	1	3	2	1	Rojas et al. 2011, 2012, 2018
ummz112036	Phyllostomidae	Lonchophylla	Lonchophylla robusta	Shi and Rabosky 2018	2	1	1	1	1	3	2	1	Rojas et al. 2011, 2012, 2018
amnh269496	Phyllostomidae	Lonchorhina	Lonchorhina aurita aurita	López-Aguirre et al. 2021	3	1	1	1	1	1	2	1	Rojas et al. 2011, 2012, 2018
amnh71626	Phyllostomidae	Lophostoma	Lophostoma brasiliense	Shi and Rabosky 2018	3	1	1	1	1	2	2	1	Rojas et al. 2011, 2012, 2018
amnh30180	Phyllostomidae	Lophostoma	Lophostoma carrikeri	Shi and Rabosky 2018	3	1	1	1	1	1	2	1	Rojas et al. 2011, 2012, 2018
amnh95454	Phyllostomidae	Lophostoma	Lophostoma silvicolum	López-Aguirre et al. 2021	3	1	1	1	1	2	2	1	Rojas et al. 2011, 2012, 2018
amnh78416	Phyllostomidae	Macrophyllum	Macrophyllum macrophyllum	Shi and Rabosky 2018	4	1	1	1	1	1	1	1	Rojas et al. 2011, 2012, 2018
amnh139571	Phyllostomidae	Macrotus	Macrotus californicus	Shi and Rabosky 2018	3	1	1	1	1	1	2	1	Rojas et al. 2011, 2012, 2018
ummz95718	Phyllostomidae	Macrotus	Macrotus waterhousii minor	Shi and Rabosky 2018	3	1	1	1	1	1	2	1	Rojas et al. 2011, 2012, 2018
amnh76569	Phyllostomidae	Mesophylla	Mesophylla macconnelli macconnelli	Shi and Rabosky 2018	2	1	1	1	1	2	3	1	Rojas et al. 2011, 2012, 2018
amnh273044	Phyllostomidae	Micronycteris	Micronycteris matses	Shi and Rabosky 2018	3	1	1	1	1	1	2	1	Rojas et al. 2011, 2012, 2018
ummz95660	Phyllostomidae	Micronycteris	Micronycteris megalotis	Shi and Rabosky 2018	3	1	1	1	1	1	2	1	Rojas et al. 2011, 2012, 2018
ummz126729	Phyllostomidae	Micronycteris	Micronycteris minuta	Shi and Rabosky 2018	3	1	1	1	1	1	2	1	Rojas et al. 2011, 2012, 2018
amnh130719	Phyllostomidae	Micronycteris	Micronycteris schmidtorum	López-Aguirre et al. 2021	3	1	1	1	1	1	2	1	Rojas et al. 2011, 2012, 2018
ummz103428	Phyllostomidae	Mimon	Mimon cozumelae	Shi and Rabosky 2018	3	1	2	1	1	1	1	1	Gual-Suárez & Medellín 2021
ummz123278	Phyllostomidae	Monophyllus	Monophyllus redmani	Shi and Rabosky 2018	3	1	1	1	1	3	2	1	Rojas et al. 2011, 2012, 2018
amnh271513	Mormoopidae	Mormoops	Mormoops blainvillii blainvillii	Shi and Rabosky 2018	4	1	1	1	1	1	1	1	Rojas et al. 2011, 2012, 2018
ummz109749	Mormoopidae	Mormoops	Mormoops megalophylla megalophylla	Shi and Rabosky 2018	4	1	1	1	1	1	1	1	Rojas et al. 2011, 2012, 2018
ummz110524	Phyllostomidae	Musonycteris	Musonycteris harrisoni	López-Aguirre et al. 2021	2	1	1	1	1	3	1	1	Rojas et al. 2011, 2012, 2018
mvz173919	Mystacinidae	Mystacina	Mystacina tuberculata	Digimorph	3	1	1	1	2	2	2	1	Arkins et al. 1999
USNM449282	Myzopodidae	Myzopoda	Myzopoda aurita	Digimorph	4	1	1	1	1	1	1	1	Ramasindrazana et al. 2009
ummz105827	Noctilionidae	Noctilio	Noctilio albiventris minor	López-Aguirre et al. 2021	3	1	1	2	1	1	2	1	Rojas et al. 2011, 2012, 2018
ummz68190	Noctilionidae	Noctilio	Noctilio leporinus mastivus	López-Aguirre et al. 2021	2	1	1	3	1	1	2	1	Rojas et al. 2011, 2012, 2018
amnh267441	Phyllostomidae	Phylloderma	Phylloderma stenops	López-Aguirre et al. 2021	3	1	2	1	1	1	3	1	Rojas et al. 2011, 2012, 2018
amnh186967	Phyllostomidae	Phyllonycteris	Phyllonycteris aphylla	Shi and Rabosky 2018	1	1	1	1	1	1	4	1	Rojas et al. 2011, 2012, 2018
amnh236697	Phyllostomidae	Phyllonycteris	Phyllonycteris poeyi obtusa	Shi and Rabosky 2018	2	1	1	1	1	3	3	1	Rojas et al. 2011, 2012, 2018
ummz123279	Phyllostomidae	Phyllops	Phyllops falcatus	Shi and Rabosky 2018	1	1	1	1	1	1	4	1	Rojas et al. 2011, 2012, 2018
ummz59984	Phyllostomidae	Phyllostomus	Phyllostomus discolor verrucosus	Shi and Rabosky 2018	3	1	1	1	2	3	3	1	Rojas et al. 2011, 2012, 2018
ummz168806	Phyllostomidae	Phyllostomus	Phyllostomus elongatus	López-Aguirre et al. 2021	3	1	2	1	1	2	2	1	Rojas et al. 2011, 2012, 2018
ummz65078	Phyllostomidae	Phyllostomus	Phyllostomus hastatus panamensis	López-Aguirre et al. 2021	3	1	2	1	2	3	3	1	Gual-Suárez & Medellín 2021
amnh257108	Phyllostomidae	Platalina	Platalina genovensium	Shi and Rabosky 2018	2	1	1	1	1	3	2	1	Rojas et al. 2011, 2012, 2018
ummz158068	Phyllostomidae	Platyrrhinus	Platyrrhinus brachycephalus	Shi and Rabosky 2018	2	1	1	1	1	2	3	1	Rojas et al. 2011, 2012, 2018
ummz168983	Phyllostomidae	Platyrrhinus	Platyrrhinus helleri	Shi and Rabosky 2018	2	1	1	1	1	2	3	1	Rojas et al. 2011, 2012, 2018
ummz160631	Phyllostomidae	Platyrrhinus	Platyrrhinus infuscus	Shi and Rabosky 2018	2	1	1	1	1	2	3	1	Rojas et al. 2011, 2012, 2018
ummz124331	Phyllostomidae	Platyrrhinus	Platyrrhinus lineatus	Shi and Rabosky 2018	2	1	1	1	2	2	3	1	Rojas et al. 2011, 2012, 2018
ummz116681	Phyllostomidae	Platyrrhinus	Platyrrhinus vittatus	López-Aguirre et al. 2021	1	1	1	1	1	1	4	1	Rojas et al. 2011, 2012, 2018
ummz81050	Mormoopidae	Pteronotus	Pteronotus fulvus	Shi and Rabosky 2018	4	1	1	1	1	1	1	1	Rojas et al. 2011, 2012, 2018
ummz105780	Mormoopidae	Pteronotus	Pteronotus gymnonotus suapurensis	Shi and Rabosky 2018	4	1	1	1	1	1	1	1	Rojas et al. 2011, 2012, 2018
amnh60897	Mormoopidae	Pteronotus	Pteronotus macleayii griseus	Shi and Rabosky 2018	4	1	1	1	1	1	1	1	Rojas et al. 2011, 2012, 2018
ummz99273	Mormoopidae	Pteronotus	Pteronotus parnellii	Shi and Rabosky 2018	4	1	1	1	1	1	1	1	Rojas et al. 2011, 2012, 2018
ummz68173	Mormoopidae	Pteronotus	Pteronotus personatus	Shi and Rabosky 2018	4	1	1	1	1	1	1	1	Rojas et al. 2011, 2012, 2018
ummz124377	Phyllostomidae	Pygoderma	Pygoderma bilabiatum	Shi and Rabosky 2018	1	1	1	1	1	1	4	1	Rojas et al. 2011, 2012, 2018
amnh230485	Phyllostomidae	Rhinophylla	Rhinophylla fischerae	Shi and Rabosky 2018	2	1	1	1	1	3	3	1	Rojas et al. 2011, 2012, 2018
ummz158063	Phyllostomidae	Rhinophylla	Rhinophylla pumilio	Shi and Rabosky 2018	2	1	1	1	1	3	3	1	Rojas et al. 2011, 2012, 2018
amnh21344	Phyllostomidae	Sphaeronycteris	Sphaeronycteris toxophyllum	Shi and Rabosky 2018	1	1	1	1	1	1	4	1	Rojas et al. 2011, 2012, 2018
ummz156615	Phyllostomidae	Stenoderma	Stenoderma rufum darioi	Shi and Rabosky 2018	1	1	1	1	1	1	4	1	Rojas et al. 2011, 2012, 2018
amnh207851	Phyllostomidae	Sturnira	Sturnira bogotensis	López-Aguirre et al. 2021	1	1	1	1	1	1	4	1	Rojas et al. 2011, 2012, 2018
ummz95704	Phyllostomidae	Sturnira	Sturnira ludovici ludovici	Shi and Rabosky 2018	1	1	1	1	1	1	4	1	Rojas et al. 2011, 2012, 2018
ummz160654	Phyllostomidae	Sturnira	Sturnira magna	Shi and Rabosky 2018	1	1	1	1	1	1	4	1	Rojas et al. 2011, 2012, 2018
ummz112038	Phyllostomidae	Sturnira	Sturnira mordax	Shi and Rabosky 2018	1	1	1	1	1	2	3	1	Rojas et al. 2011, 2012, 2018
ummz126751	Phyllostomidae	Sturnira	Sturnira oporaphilum	Shi and Rabosky 2018	1	1	1	1	1	1	4	1	Rojas et al. 2011, 2012, 2018
ummz53240	Thyropteridae	Thyroptera	Thyroptera tricolor	Digimorph	4	1	1	1	1	1	1	1	Rojas et al. 2011, 2012, 2018
amnh139443	Phyllostomidae	Tonatia	Tonatia saurophila	López-Aguirre et al. 2021	3	1	2	1	1	1	2	1	Gual-Suárez & Medellín 2021
amnh180263	Phyllostomidae	Tonatia	Tonatia saurophila	Shi and Rabosky 2018	3	1	2	1	1	1	2	1	Gual-Suárez & Medellín 2021
ummz103421	Phyllostomidae	Trachops	Trachops cirrhosus coffini	López-Aguirre et al. 2021	2	1	3	1	1	1	2	1	Gual-Suárez & Medellín 2021
ummz114483	Phyllostomidae	Uroderma	Uroderma bilobatum	Shi and Rabosky 2018	1	1	2	1	1	2	3	1	Rojas et al. 2011, 2012, 2018
ummz156056	Phyllostomidae	Uroderma	Uroderma magnirostrum	Shi and Rabosky 2018	2	1	1	1	1	2	3	1	Rojas et al. 2011, 2012, 2018
amnh233761	Phyllostomidae	Vampyressa	Vampyressa melissa	Shi and Rabosky 2018	3	1	1	1	1	1	3	1	Rojas et al. 2011, 2012, 2018
ummz133730	Phyllostomidae	Vampyressa	Vampyressa pusilla	López-Aguirre et al. 2021	2	1	1	1	1	2	3	1	Rojas et al. 2011, 2012, 2018
ummz122267	Phyllostomidae	Vampyressa	Vampyressa thyone	Shi and Rabosky 2018	2	1	1	1	1	1	3	1	Rojas et al. 2011, 2012, 2018
amnh261626	Phyllostomidae	Vampyriscus	Vampyriscus bidens	Shi and Rabosky 2018	2	1	2	1	1	2	3	1	Rojas et al. 2011, 2012, 2018
amnh268566	Phyllostomidae	Vampyriscus	Vampyriscus brocki	Shi and Rabosky 2018	2	1	1	1	1	2	3	1	Rojas et al. 2011, 2012, 2018
ummz168944	Phyllostomidae	Vampyriscus	Vampyriscus nymphaea	Shi and Rabosky 2018	1	1	1	1	1	1	4	1	Rojas et al. 2011, 2012, 2018
ummz160626	Phyllostomidae	Vampyrodes	Vampyrodes caraccioli	Shi and Rabosky 2018	2	1	1	1	1	2	3	1	Rojas et al. 2011, 2012, 2018
	Phyllostomidae	Vampyrum	Vampyrum spectrum	López-Aguirre et al. 2021	2	1	3	1	1	1	2	1	Gual-Suárez & Medellín 2021
