## Supplementary Table 2 for "Untangling the ecological signal in the dental morphology in the bat superfamily Noctilionoidea"

DNE
	d	UCL (95%)	Z	P
Carnivore:Frugivore	0.04780524	0.5955868	-1.1057334	0.8574
Carnivore:Insectivore	0.33747474	0.6670508	0.5919232	0.289
Carnivore:Nectarivore	0.43295382	0.6238933	1.0832801	0.1373
Carnivore:Omnivore	0.01306248	0.6550621	-1.9096468	0.9715
Carnivore:Sanguivore	0.85520662	0.925275	1.4895222	0.0656
Frugivore:Insectivore	0.2896695	0.3562551	1.2427324	0.1084
Frugivore:Nectarivore	0.48075906	0.2797276	2.684893	0.0008
Frugivore:Omnivore	0.03474277	0.3342599	-1.0404825	0.8372
Frugivore:Sanguivore	0.90301186	0.8001604	1.8400477	0.0318
Insectivore:Nectarivore	0.77042856	0.3606949	3.1857015	0.0001
Insectivore:Omnivore	0.32441226	0.4129997	1.179083	0.1235
Insectivore:Sanguivore	1.19268136	0.8501982	2.2213661	0.012
Nectarivore:Omnivore	0.44601629	0.3375209	2.121566	0.0109
Nectarivore:Sanguivore	0.42225281	0.8095081	0.6818925	0.2527
Omnivore:Sanguivore	0.8682691	0.8449924	1.674749	0.0452
RFI
	d	UCL (95%)	Z	P
Carnivore:Frugivore	0.31231013	0.19993061	2.49956311	0.0014
Carnivore:Insectivore	0.03512418	0.22856387	-0.74172346	0.7593
Carnivore:Nectarivore	0.24425903	0.20687868	1.91379048	0.0181
Carnivore:Omnivore	0.0223051	0.22372031	-1.05952469	0.8366
Carnivore:Sanguivore	0.11024686	0.30812875	0.07794666	0.4824
Frugivore:Insectivore	0.27718595	0.12220052	3.37139392	0.0001
Frugivore:Nectarivore	0.06805109	0.09689476	0.98982208	0.1715
Frugivore:Omnivore	0.29000503	0.11277615	3.69893396	0.0001
Frugivore:Sanguivore	0.42255699	0.26749959	2.53484645	0.0014
Insectivore:Nectarivore	0.20913486	0.12539813	2.62903171	0.0007
Insectivore:Omnivore	0.01281908	0.14516958	-1.16429679	0.8582
Insectivore:Sanguivore	0.14537104	0.28329141	0.53421378	0.3154
Nectarivore:Omnivore	0.22195394	0.1161181	2.91285138	0.0001
Nectarivore:Sanguivore	0.35450589	0.26683072	2.13288335	0.0081
Omnivore:Sanguivore	0.13255196	0.2784607	0.43295689	0.3569
OPCR
	d	UCL (95%)	Z	P
Carnivore:Frugivore	0.17505541	0.5140889	0.11525745	0.4675
Carnivore:Insectivore	0.02843254	0.5770772	-1.47381648	0.9198
Carnivore:Nectarivore	0.39540378	0.5292703	1.14662177	0.1285
Carnivore:Omnivore	0.30377789	0.5600965	0.66656089	0.2648
Carnivore:Sanguivore	1.20911958	0.8055374	2.36750541	0.004
Frugivore:Insectivore	0.20348796	0.3092308	0.89012477	0.2025
Frugivore:Nectarivore	0.22034836	0.2413177	1.4210838	0.0725
Frugivore:Omnivore	0.12872247	0.2902045	0.36634638	0.3763
Frugivore:Sanguivore	1.03406417	0.6866944	2.36865754	0.0049
Insectivore:Nectarivore	0.42383632	0.3251002	2.11431844	0.0096
Insectivore:Omnivore	0.33221043	0.3535489	1.47387944	0.0649
Insectivore:Sanguivore	1.23755213	0.7355899	2.60829656	0.0015
Nectarivore:Omnivore	0.09162589	0.2898203	-0.02595918	0.5244
Nectarivore:Sanguivore	0.8137158	0.7031729	1.88922178	0.0251
Omnivore:Sanguivore	0.90534169	0.717606	2.02038602	0.0167
Slope
	d	UCL (95%)	Z	P
Carnivore:Frugivore	0.11456033	0.07857567	2.31871805	0.0043
Carnivore:Insectivore	0.02576178	0.09039725	-0.17492447	0.5769
Carnivore:Nectarivore	0.07652208	0.08060288	1.47776451	0.066
Carnivore:Omnivore	0.01666435	0.08718706	-0.57266567	0.7084
Carnivore:Sanguivore	0.02348146	0.1232904	-0.60097141	0.7189
Frugivore:Insectivore	0.08879855	0.04960879	2.79362256	0.0002
Frugivore:Nectarivore	0.03803825	0.03890192	1.56623182	0.0562
Frugivore:Omnivore	0.09789598	0.04558831	3.23593944	0.0001
Frugivore:Sanguivore	0.13804179	0.10537248	2.09968513	0.0105
Insectivore:Nectarivore	0.0507603	0.05029948	1.60767416	0.0481
Insectivore:Omnivore	0.00909743	0.05848992	-0.75139186	0.7615
Insectivore:Sanguivore	0.04924324	0.1136659	0.30186901	0.4024
Nectarivore:Omnivore	0.05985773	0.04624432	2.09514727	0.0103
Nectarivore:Sanguivore	0.10000354	0.10713415	1.46288733	0.0692
Omnivore:Sanguivore	0.04014581	0.11073163	0.07960905	0.4844
Molar area
	d	UCL (95%)	Z	P
Carnivore:Frugivore	0.26023437	0.7049795	0.1794556	0.4409
Carnivore:Insectivore	0.21010914	0.7779901	-0.1980491	0.5858
Carnivore:Nectarivore	1.27271102	0.7126579	2.7336891	0.0005
Carnivore:Omnivore	0.61704562	0.7602501	1.2432509	0.1102
Carnivore:Sanguivore	2.42287534	1.0738059	3.2942075	0.0001
Frugivore:Insectivore	0.05012523	0.42592	-0.9681763	0.8152
Frugivore:Nectarivore	1.01247665	0.3337908	4.1293431	0.0001
Frugivore:Omnivore	0.35681125	0.3905924	1.4173521	0.0748
Frugivore:Sanguivore	2.16264097	0.9342265	3.3584476	0.0001
Insectivore:Nectarivore	1.06260188	0.4331916	3.5910297	0.0001
Insectivore:Omnivore	0.40693648	0.4982825	1.255718	0.1079
Insectivore:Sanguivore	2.21276619	0.9977199	3.2745154	0.0001
Nectarivore:Omnivore	0.6556654	0.400873	2.5877251	0.001
Nectarivore:Sanguivore	1.15016432	0.9304159	1.9754801	0.0182
Omnivore:Sanguivore	1.80582971	0.9804225	2.8471172	0.0005
