## Supplementary Table 3 for "Untangling the ecological signal in the dental morphology in the bat superfamily Noctilionoidea"

DNE		Df	SS	MS	Rsq	F	Z	P
	Carnivory	1	0.04619	0.046186	0.02805	4.6029	1.7401	0.0355
	Frugivory	1	0.18542	0.185424	0.11263	18.4795	3.1644	< 0.0001
	Insectivory	1	0.00023	0.000234	0.00014	0.0234	-1.2322	0.8738
	Nectarivory	1	0.08361	0.08361	0.05079	8.3326	2.3364	0.0042
	log(BM)	1	0.28734	0.287343	0.17453	28.6368	3.7444	< 0.0001
OPCR
		Df	SS	MS	Rsq	F	Z	P
	Carnivory	1	0.07156	0.07156	0.04805	7.7888	2.2188	0.0095
	Frugivory	1	0.33592	0.33592	0.22555	36.5629	3.9564	< 0.0001
	Insectivory	1	0.00013	0.00013	0.00009	0.0142	-1.3964	0.9095
	Nectarivory	1	0.01383	0.01383	0.00928	1.5051	0.8261	0.214
	log(BM)	1	0.11238	0.11238	0.07546	12.232	2.7276	0.0009
RFI
		Df	SS	MS	Rsq	F	Z	P
	Carnivory	1	0.016208	0.016208	0.05206	10.1122	2.4021	0.006
	Frugivory	1	0.062449	0.062449	0.20057	38.9622	3.9908	< 0.0001
	Insectivory	1	0.026343	0.026343	0.08461	16.4352	3.0165	0.0002
	Nectarivory	1	0.002012	0.002012	0.00646	1.2553	0.7117	0.256
	log(BM)	1	0.037654	0.037654	0.12094	23.4928	3.5207	< 0.0001
Slope
		Df	SS	MS	Rsq	F	Z	P
	Carnivory	1	0.000785	0.0007845	0.01527	2.2423	1.1153	0.138
	Frugivory	1	0.009619	0.009619	0.18724	27.4925	3.6006	< 0.0001
	Insectivory	1	0.001298	0.0012976	2.53E-02	3.7086	1.5361	0.0589
	Nectarivory	1	0.000265	0.0002646	5.15E-03	0.7564	0.3726	0.3759
	log(BM)	1	0.003019	0.0030193	0.05877	8.6296	2.3316	0.0044
Molar area
		Df	SS	MS	Rsq	F	Z	P
	Carnivory	1	0.5324	0.53237	0.09907	28.4176	3.7011	< 0.0001
	Frugivory	1	0.6961	0.69606	0.12953	37.1555	4.0486	< 0.0001
	Insectivory	1	0.1183	0.11826	0.02201	6.3124	2.0297	0.0132
	Nectarivory	1	0.0011	0.00112	0.00021	0.0596	-0.9329	0.812
	log(BM)	1	2.0777	2.07774	0.38664	110.9092	5.7482	< 0.0001
